# Falcon gut microbiome is shaped by diet and enriched in *Salmonella*

**DOI:** 10.1101/2022.11.25.517295

**Authors:** Anique R. Ahmad, Samuel Ridgeway, Ahmed A. Shibl, Youssef Idaghdour, Aashish R Jha

## Abstract

The gut microbiome is increasingly being appreciated as a master regulator of animal health. However, most avian gut microbiome studies have focused on birds of economic importance while the gut microbiomes of raptors remain underexplored. Here we examine the gut microbiota of 29 samples from four *Falco* species including hybrid birds— raptors of historic importance —in the context of avian evolution by sequencing the 16S rDNA V4 region. Our results reveal that evolutionary histories and diet are significantly associated with avian gut microbiota in general, whereas diet plays a major role in shaping the falcon gut microbiota. Multiple analyses revealed that gut microbial diversity, composition, and abundance of key diet-discriminating bacterial genera in the falcon gut closely resemble those of carnivorous raptors rather than those of their closest phylogenetic relatives. Furthermore, the falcon microbiota is dominated by Firmicutes and consists of *Salmonella* at appreciable levels. *Salmonella* presence may potentially alter the functional capacity of the falcon gut microbiota as its abundance is associated with depletion of multiple predicted metabolic pathways involved in protein mass buildup, muscle maintenance, and enrichment of antimicrobial compound degradation, thus increasing the pathogenic potential of the falcon gut and presents a potential risk to human health.

**Author Summary in Arabic:** 
