## Supplementary Table 1 for "Falcon gut microbiome is shaped by diet and enriched in *Salmonella*"

### Sheet: Table S1
Supplementary Table 1. Falcon metadata
SampleID	Data_Names	Location	Sex	Age	Species	Diet.detail	FlightActivity	Space
A1	1.1DXB1geMagAdspRNxP	Royal Shaheen Events	M	Adult	RNxP	Quail	Daily	Solitary		so the code is as follows:
A2	1.2DXB1geMagAdspRNxP	Royal Shaheen Events	M	Adult	RNxP	Quail	Daily	Solitary		The leading number states sample number e.g. 1.1. In the cases where it says 3.2, 3.3, 3.4 that indicates multiple faceal samples taken from the same bird.
A3	2.1DXB1geFagAdspB	Royal Shaheen Events	F	Adult	B	Quail	Daily	Solitary
A4	2.2DXB1geFagAdspB	Royal Shaheen Events	F	Adult	B	Quail	Daily	Solitary		Location is then indicated by the 3 letter and number code:
A5	3.1DXB1geMagAdspS	Royal Shaheen Events	M	Adult	S	Quail	Daily	Solitary		DXB1	Royal Shaheen Events
A6	3.2DXB1geMagAdspS	Royal Shaheen Events	M	Adult	S	Quail	Daily	Solitary		AUH1	Al Sayad Falcons (Al Ain)
B1	3.3DXB1geMagAdspS	Royal Shaheen Events	M	Adult	S	Quail	Daily	Solitary		AUH2	SNC Falcons
B2	3.4DXB1geMagAdspS	Royal Shaheen Events	M	Adult	S	Quail	Daily	Solitary		AUH3	Al Dhafra Falcons
B3	4.1DXB1geFagAdspRNxL	Royal Shaheen Events	F	Adult	RNxL	Quail	Daily	Solitary
B4	4.2DXB1geFagAdspRNxL	Royal Shaheen Events	F	Adult	RNxL	Quail	Daily	Solitary		Gender is shown with "ge"
B5	5.1AUH1geMagYospG	Al Sayad	M	Young	G	QuailChickenPigeon	Irregular	Communal		F	Female
B6	6.1AUH1geMagYospL	Al Sayad	M	Young	J	QuailChickenPigeon	Irregular	Communal		M	Male
C1	7.1AUH1geFagYospU	Al Sayad	F	Young	Unk	QuailChickenPigeon	Irregular	Communal		Q	Questionable*
C2	8.1AUH1geQagYospGxS	Al Sayad	Q	Young	GxS	QuailChickenPigeon	Irregular	Communal
C3	8.2AUH1geQagYospGxS	Al Sayad	Q	Young	GxS	QuailChickenPigeon	Irregular	Communal		Age is shown with "ag"
C4	9.1AUH1geQagYospGxP	Al Sayad	Q	Young	GxP	QuailChickenPigeon	Irregular	Communal		Ad	Adult
C5	10.1AUH1geFagYospG	Al Sayad	F	Young	G	QuailChickenPigeon	Irregular	Communal		Yo	Young
D1	11.1AUH1geQagAdspGxP	Al Sayad	Q	Adult	GxP	QuailChickenPigeon	Irregular	Communal
D2	11.2AUH1geQagAdspGxP	Al Sayad	Q	Adult	GxP	QuailChickenPigeon	Irregular	Communal		Species is shown with "sp"
D3	12.1AUH1geFagAdspP	Al Sayad	F	Adult	P	QuailChickenPigeon	Irregular	Communal		RN	Red Nape
D4	12.2AUH1geFagAdspP	Al Sayad	F	Adult	P	QuailChickenPigeon	Irregular	Communal		P	Peregrine
D5	13.1AUH2geQagYospGxS	SNC	Q	Young	GxS	QuailPigeon	Always	Communal		G	Gyr
E1	13.2AUH2geQagYospGxS	SNC	Q	Young	GxS	QuailPigeon	Always	Communal		S	Saker
E2	13.3AUH2geQagYospGxS	SNC	Q	Young	GxS	QuailPigeon	Always	Communal		B	Barbary
E3	14.1AUH3geFagAdspP	Al Dhafra	F	Adult	P	PigeonsMice	Irregular	Communal		L	Lanner
E4	15.1AUH3geFagYospGxP	Al Dhafra	F	Young	GXP	PigeonsMice	Irregular	Communal		x	denotes Hybrid
E5	16.1AUH3geMagYospGxP	Al Dhafra	M	Young	GXP	PigeonsMice	Irregular	Communal		U	Unknown
F1	17.1AUH3geMagYospGxP	Al Dhafra	M	Young	GXP	PigeonsMice	Irregular	Communal
F2	18.1AUH3geFagYospG	Al Dhafra	F	Young	G	PigeonsMice	Irregular	Communal
F3	19.1AUH3geFagAdspG	Al Dhafra	F	Adult	G	PigeonsMice	Irregular	Communal
F4	20.1AUH3geFagAdspG	Al Dhafra	F	Adult	G	PigeonsMice	Irregular	Communal
F5	21.1AUH3geFagAdspGxP	Al Dhafra	F	Adult	GXP	PigeonsMice	Irregular	Communal
G1	22.1AUH3geFagAdspG	Al Dhafra	F	Adult	G	PigeonsMice	Irregular	Communal
G2	23.1AUH3geFagAdspGxP	Al Dhafra	F	Adult	GXP	PigeonsMice	Irregular	Communal
G3	24.1AUH3geMagYospGxP	Al Dhafra	M	Young	GXP	PigeonsMice	Irregular	Communal
G4	25.1AUH3geMagAdspP	Al Dhafra	M	Adult	P	PigeonsMice	Irregular	Communal
G5	26.1AUH3geFagYospGxP	Al Dhafra	F	Young	GXP	PigeonsMice	Irregular	Communal
H1	27.1AUH3geFagYospGxS	Al Dhafra	F	Young	GXS	PigeonsMice	Irregular	Communal
H2	28.1AUH3geMagYospS	Al Dhafra	M	Young	S	PigeonsMice	Irregular	Communal
H3	29.1AUH3geMagAdspGxS	Al Dhafra	M	Adult	GXS	PigeonsMice	Irregular	Communal
H4	30.1AUH3geFagYospGxP	Al Dhafra	F	Young	GXP	PigeonsMice	Irregular	Communal
H5	30.2AUH3geFagYospGxP	Al Dhafra	F	Young	GXP	PigeonsMice	Irregular	Communal
