## Supplementary Table 2 for "Falcon gut microbiome is shaped by diet and enriched in *Salmonella*"

### Sheet: Table S2
Supplementary Table 2. PERMANOVA results on PCoA PERMANOVA results on weighted UniFrac ordination reveal strong correlation of microbiome with phylogeny in mammals and to a weaker extent in birds. Asterisks denote significant difference (P < 0.05)
	ASV Level
	R2all	R2birds	R2mammals
Taxonomy (class)	0.101	-	-
Taxonomy (order)	-	0.134	0.225
Flight	0.009	0.003	0.005
Captivity*	0.014	0.016	0.007
Sample Type*	0.005	0.013	0.008
Preservative*	0.022	0.027	0.016
