## Supplementary Table 4 for "Falcon gut microbiome is shaped by diet and enriched in *Salmonella*"

### Sheet: Table S4
Supplementary Table 4. MetaCyc pathways differentially abundant between Salmonella high, low and no samples
baseMean	log2FoldChange	lfcSE	stat	pvalue	padj	Pathway
145.966	25.8605	2.3477	11.0152	3.22744e-28	1.08442e-25	PWY-6339_syringate degradation
34.8257	24.9818	3.75408	6.65458	2.84112e-11	4.77308e-09	PWY-7332_superpathway of UDP-N-acetylglucosamine-derived O-antigen building blocks biosynthesis
59.3317	6.37799	1.40867	4.52767	5.96382e-06	0.000400769	GALLATE-DEGRADATION-II-PWY_gallate degradation I
63.836	6.30007	1.52669	4.12661	3.68154e-05	0.00199302	GLUCARDEG-PWY_D-glucarate degradation I
12.3055	-5.27256	2.29528	-2.29713	0.0216112	0.0394639	PWY-5677_succinate fermentation to butanoate
8.30295	5.07356	2.44856	2.07206	0.03826	0.063957	PWY-7098_vanillin and vanillate degradation II
7.45056	4.98086	2.45572	2.02827	0.0425329	0.0700542	PWY-6338_superpathway of vanillin and vanillate degradation
7.45056	4.98086	2.45572	2.02827	0.0425329	0.0700542	PWY-7097_vanillin and vanillate degradation I
69.6814	4.91473	1.48075	3.31909	0.00090312	0.00505747	GALACTARDEG-PWY_D-galactarate degradation I
69.6814	4.91473	1.48075	3.31909	0.00090312	0.00505747	GLUCARGALACTSUPER-PWY_superpathway of D-glucarate and D-galactarate degradation
2469.7	-4.83562	1.3522	-3.5761	0.000348759	0.00433955	CODH-PWY_reductive acetyl coenzyme A pathway
284.845	4.55532	1.52845	2.98035	0.0028792	0.00806177	THREOCAT-PWY_superpathway of L-threonine metabolism
68.1878	4.48163	1.42405	3.14711	0.00164895	0.00622526	HCAMHPDEG-PWY_3-phenylpropanoate and 3-(3-hydroxyphenyl)propanoate degradation to 2-oxopent-4-enoate
68.1878	4.48163	1.42405	3.14711	0.00164895	0.00622526	PWY-6690_cinnamate and 3-hydroxycinnamate degradation to 2-oxopent-4-enoate
6218.65	-4.06154	0.811329	-5.00603	5.55628e-07	6.22303e-05	PWY-7198_pyrimidine deoxyribonucleotides de novo biosynthesis IV
105.865	4.00995	1.12989	3.54897	0.000386748	0.00433955	PWY-6185_4-methylcatechol degradation (ortho cleavage)
99.8406	3.93782	1.45707	2.70257	0.00688066	0.0152099	PWY0-1277_3-phenylpropanoate and 3-(3-hydroxyphenyl)propanoate degradation
116.231	3.91688	1.55921	2.5121	0.0120017	0.0238613	METHYLGALLATE-DEGRADATION-PWY_methylgallate degradation
93.4388	3.90971	1.5438	2.53253	0.0113244	0.0226487	GALLATE-DEGRADATION-I-PWY_gallate degradation II
179.143	3.86404	1.48299	2.60557	0.00917215	0.0190237	METHGLYUT-PWY_superpathway of methylglyoxal degradation
7329.87	-3.83673	0.778223	-4.93012	8.21791e-07	6.90304e-05	PWY-7210_pyrimidine deoxyribonucleotides biosynthesis from CTP
6.117	-3.7444	2.33029	-1.60684	0.10809	0.156544	PWY-5419_catechol degradation to 2-oxopent-4-enoate II
10.6725	-3.59129	2.3571	-1.52361	0.127607	0.180911	NADSYN-PWY_NAD biosynthesis II (from tryptophan)
6.79874	-3.51506	2.32233	-1.51359	0.13013	0.182181	PWY-5651_L-tryptophan degradation to 2-amino-3-carboxymuconate semialdehyde
5288.94	3.37003	1.07727	3.12831	0.00175812	0.00628704	AST-PWY_L-arginine degradation II (AST pathway)
5293.05	3.32975	1.06706	3.1205	0.00180544	0.00631904	PWY0-1338_polymyxin resistance
5820.4	3.32776	1.08538	3.066	0.00216944	0.00686159	PWY-722_nicotinate degradation I
5969.18	3.28248	1.03571	3.16929	0.00152814	0.00610388	P281-PWY_3-phenylpropanoate degradation
6489.51	3.26535	1.02814	3.176	0.00149323	0.00604487	3-HYDROXYPHENYLACETATE-DEGRADATION-PWY_4-hydroxyphenylacetate degradation
12988.4	3.24918	0.976566	3.32714	0.000877408	0.00505747	ORNDEG-PWY_superpathway of ornithine degradation
7030.03	3.24611	1.05949	3.06385	0.00218509	0.00686159	KETOGLUCONMET-PWY_ketogluconate metabolism
144.436	3.21572	1.52168	2.11327	0.0345775	0.0598867	GLYCOL-GLYOXDEG-PWY_superpathway of glycol metabolism and degradation
5304.14	3.21507	1.00425	3.20146	0.00136734	0.00581552	PWY0-42_2-methylcitrate cycle I
5305.58	3.21381	0.995469	3.22843	0.0012447	0.00566833	PWY-5747_2-methylcitrate cycle II
6601.02	3.1653	0.988608	3.20178	0.00136583	0.00581552	PWY-6071_superpathway of phenylethylamine degradation
6062.11	3.14138	0.941805	3.33549	0.000851495	0.00505747	PYRIDOXSYN-PWY_pyridoxal 5-phosphate biosynthesis I
7382.2	3.10446	1.04163	2.98038	0.00287887	0.00806177	ECASYN-PWY_enterobacterial common antigen biosynthesis
7035.56	3.08538	0.946429	3.26002	0.00111404	0.0054249	PWY0-321_phenylacetate degradation I (aerobic)
6998.98	3.08327	1.00562	3.06603	0.00216921	0.00686159	NAD-BIOSYNTHESIS-II_NAD salvage pathway II
6330.97	3.05675	0.820639	3.72484	0.000195436	0.00433955	KDO-NAGLIPASYN-PWY_superpathway of (Kdo)2-lipid A biosynthesis
10507.7	3.05199	0.97394	3.13365	0.00172647	0.00628704	PWY-6519_8-amino-7-oxononanoate biosynthesis I
6859.15	3.0436	0.872782	3.48724	0.000488039	0.00443755	UBISYN-PWY_superpathway of ubiquinol-8 biosynthesis (prokaryotic)
7176.54	3.03836	0.856235	3.54851	0.00038741	0.00433955	PWY-5855_ubiquinol-7 biosynthesis (prokaryotic)
7176.54	3.03836	0.856235	3.54851	0.00038741	0.00433955	PWY-5856_ubiquinol-9 biosynthesis (prokaryotic)
7176.54	3.03836	0.856235	3.54851	0.00038741	0.00433955	PWY-5857_ubiquinol-10 biosynthesis (prokaryotic)
7176.54	3.03836	0.856235	3.54851	0.00038741	0.00433955	PWY-6708_ubiquinol-8 biosynthesis (prokaryotic)
7640.61	3.03572	0.95361	3.1834	0.00145557	0.00603792	PWY0-1533_methylphosphonate degradation I
11391.5	3.03208	0.969594	3.12716	0.00176502	0.00628704	PWY-6282_palmitoleate biosynthesis I (from (5Z)-dodec-5-enoate)
9776.66	3.01086	0.97708	3.08149	0.00205965	0.00665425	FASYN-INITIAL-PWY_superpathway of fatty acid biosynthesis initiation (E. coli)
5893.75	3.00791	0.747887	4.02188	5.77352e-05	0.00199302	NAGLIPASYN-PWY_lipid IVA biosynthesis
10777.2	2.99483	0.96147	3.11485	0.00184038	0.00637492	PWY-5989_stearate biosynthesis II (bacteria and plants)
8389.12	2.97658	0.893822	3.33017	0.00086793	0.00505747	PWY0-845_superpathway of pyridoxal 5-phosphate biosynthesis and salvage
12459.6	2.97206	0.941678	3.15613	0.0015988	0.00622526	PWY-7664_oleate biosynthesis IV (anaerobic)
9209.83	2.94843	1.016	2.90199	0.00370801	0.00965807	ARGDEG-PWY_superpathway of L-arginine, putrescine, and 4-aminobutanoate degradation
9209.83	2.94843	1.016	2.90199	0.00370801	0.00965807	ORNARGDEG-PWY_superpathway of L-arginine and L-ornithine degradation
9278.49	2.93935	1.00553	2.92318	0.00346471	0.00931315	PPGPPMET-PWY_ppGpp biosynthesis
11586.3	2.92175	0.846419	3.4519	0.000556661	0.00448059	PWY0-862_(5Z)-dodec-5-enoate biosynthesis
184.5	-2.91194	0.92763	-3.13912	0.00169458	0.00628704	PWY-5304_superpathway of sulfur oxidation (Acidianus ambivalens)
11152	2.88659	0.950364	3.03735	0.0023867	0.00717676	BIOTIN-BIOSYNTHESIS-PWY_biotin biosynthesis I
12105.5	2.86961	0.953675	3.00901	0.00262104	0.00752709	PWYG-321_mycolate biosynthesis
8471.63	2.86552	0.779197	3.67753	0.000235508	0.00433955	SO4ASSIM-PWY_sulfate reduction I (assimilatory)
7633.2	2.85593	0.921778	3.09829	0.00194641	0.00647519	GLUCOSE1PMETAB-PWY_glucose and glucose-1-phosphate degradation
7394.4	2.84428	1.00229	2.83777	0.00454297	0.0112238	PWY-5028_L-histidine degradation II
153.987	2.8329	1.36511	2.07522	0.0379662	0.0637832	PWY-5181_toluene degradation III (aerobic) (via p-cresol)
9138.84	2.77498	0.688293	4.03168	5.53794e-05	0.00199302	GLUCUROCAT-PWY_superpathway of &beta;-D-glucuronide and D-glucuronate degradation
7684.3	2.7413	0.883537	3.10264	0.00191802	0.00644455	PWY-5154_L-arginine biosynthesis III (via N-acetyl-L-citrulline)
13629.4	2.73791	0.835562	3.27672	0.00105019	0.00526662	FAO-PWY_fatty acid &beta;-oxidation I
7710.24	2.73482	0.672129	4.06889	4.72379e-05	0.00199302	GALACTUROCAT-PWY_D-galacturonate degradation I
7689.67	2.72428	0.826989	3.29422	0.000986968	0.00517273	PWY-5920_superpathway of heme biosynthesis from glycine
12584.5	2.71156	0.67527	4.01552	5.93159e-05	0.00199302	PWY-7242_D-fructuronate degradation
125.629	2.67461	1.25476	2.13158	0.0330413	0.0578223	PWY-6182_superpathway of salicylate degradation
7504.37	2.64635	0.781087	3.38804	0.000703947	0.00492763	PWY0-1415_superpathway of heme biosynthesis from uroporphyrinogen-III
7212.2	2.63992	0.803376	3.28604	0.00101607	0.00517273	GLYOXYLATE-BYPASS_glyoxylate cycle
12820.6	2.62577	0.914489	2.8713	0.00408785	0.0105	PWY-5971_palmitate biosynthesis II (bacteria and plants)
9299.32	2.54465	0.748594	3.39924	0.000675727	0.00483073	ALL-CHORISMATE-PWY_superpathway of chorismate metabolism
792.805	2.51637	0.692572	3.63337	0.000279742	0.00433955	PWY-6562_norspermidine biosynthesis
10677.4	2.49813	0.933413	2.67633	0.00744326	0.016346	ENTBACSYN-PWY_enterobactin biosynthesis
8926.1	2.48591	0.74421	3.34034	0.00083677	0.00505747	TCA-GLYOX-BYPASS_superpathway of glyoxylate bypass and TCA
50.0487	-2.43401	1.60663	-1.51498	0.129778	0.182181	P101-PWY_ectoine biosynthesis
147.392	2.42229	1.1622	2.08422	0.0371402	0.0627091	PWY-5417_catechol degradation III (ortho-cleavage pathway)
147.392	2.42229	1.1622	2.08422	0.0371402	0.0627091	PWY-5431_aromatic compounds degradation via &beta;-ketoadipate
168.906	2.40943	1.25337	1.92236	0.05456	0.087296	PWY-5180_toluene degradation I (aerobic) (via o-cresol)
168.906	2.40943	1.25337	1.92236	0.05456	0.087296	PWY-5182_toluene degradation II (aerobic) (via 4-methylcatechol)
19441.4	2.38316	0.708755	3.36246	0.000772515	0.00499164	PWY0-1261_anhydromuropeptides recycling
10585.9	2.36287	0.665078	3.55276	0.000381206	0.00433955	SULFATE-CYS-PWY_superpathway of sulfate assimilation and cysteine biosynthesis
30807.7	-2.31802	1.05988	-2.18706	0.0287382	0.0508212	P163-PWY_L-lysine fermentation to acetate and butanoate
9444.19	2.30133	0.709196	3.24498	0.00117458	0.00557286	PWY0-1479_tRNA processing
119.29	2.24079	1.17363	1.90928	0.0562263	0.0892192	CATECHOL-ORTHO-CLEAVAGE-PWY_catechol degradation to &beta;-ketoadipate
7434.56	2.20989	0.711194	3.1073	0.00188806	0.00640797	HEME-BIOSYNTHESIS-II_heme biosynthesis I (aerobic)
12838.6	2.20498	0.693535	3.17934	0.00147612	0.00604487	GLYCOLYSIS-TCA-GLYOX-BYPASS_superpathway of glycolysis, pyruvate dehydrogenase, TCA, and glyoxylate bypass
8.36419	2.19676	3.72014	0.590503	0.554853	0.605295	PWY-5178_toluene degradation IV (aerobic) (via catechol)
831.322	-2.18385	1.17888	-1.85247	0.063958	0.0994436	PWY-4722_creatinine degradation II
191.716	2.17205	1.16977	1.85681	0.0633378	0.0989838	PROTOCATECHUATE-ORTHO-CLEAVAGE-PWY_protocatechuate degradation II (ortho-cleavage pathway)
35314.4	-2.15643	1.02605	-2.10168	0.0355817	0.06131	PWY-6588_pyruvate fermentation to acetone
14133.6	2.10837	0.724485	2.91016	0.00361241	0.0095666	PWY-7237_myo-, chiro- and scillo-inositol degradation
8215.54	2.05479	0.73902	2.78042	0.00542879	0.0126409	P562-PWY_myo-inositol degradation I
12901.8	2.04505	0.637738	3.20672	0.00134255	0.00581552	REDCITCYC_TCA cycle VIII (helicobacter)
11195.3	2.03248	0.602046	3.37596	0.000735582	0.00499164	PWY-5505_L-glutamate and L-glutamine biosynthesis
13414.7	1.98659	0.603588	3.2913	0.000997246	0.00517273	P105-PWY_TCA cycle IV (2-oxoglutarate decarboxylase)
33.9588	-1.93655	3.03829	-0.637383	0.523875	0.584791	P381-PWY_adenosylcobalamin biosynthesis II (late cobalt incorporation)
20.013	-1.93639	3.00165	-0.645109	0.518856	0.581119	PWY-7376_cob(II)yrinate a,c-diamide biosynthesis II (late cobalt incorporation)
7674.29	1.88939	0.671846	2.81223	0.00491994	0.0118596	PWY-5345_superpathway of L-methionine biosynthesis (by sulfhydrylation)
18765.2	-1.88215	0.657143	-2.86414	0.00418147	0.0106437	PWY-922_mevalonate pathway I
17471.1	-1.87326	0.728926	-2.56989	0.0101729	0.020591	P125-PWY_superpathway of (R,R)-butanediol biosynthesis
1103.66	-1.843	0.691764	-2.6642	0.00771711	0.0168373	PWY-6383_mono-trans, poly-cis decaprenyl phosphate biosynthesis
24084.6	-1.81758	0.638204	-2.84795	0.00440014	0.0109515	PWY-5910_superpathway of geranylgeranyldiphosphate biosynthesis I (via mevalonate)
9031.14	1.74953	0.567501	3.08287	0.00205017	0.00665425	PWY-1269_CMP-3-deoxy-D-manno-octulosonate biosynthesis I
8510.3	1.74668	0.542456	3.21995	0.00128212	0.00566833	PWY-5860_superpathway of demethylmenaquinol-6 biosynthesis I
8510.3	1.74668	0.542456	3.21995	0.00128212	0.00566833	PWY-5862_superpathway of demethylmenaquinol-9 biosynthesis
8710.14	1.68333	0.531648	3.16626	0.00154414	0.00610388	PWY-5861_superpathway of demethylmenaquinol-8 biosynthesis
181.837	-1.68316	0.681848	-2.46852	0.0135671	0.0264481	PWY-6397_mycolyl-arabinogalactan-peptidoglycan complex biosynthesis
8051.09	1.66806	0.556583	2.99696	0.00272687	0.00776465	PWY-6467_Kdo transfer to lipid IVA III (Chlamydia)
3384.78	1.65166	0.58442	2.82616	0.00471101	0.011554	PWY-5177_glutaryl-CoA degradation
53.8489	-1.64537	2.90274	-0.566833	0.570827	0.620706	PWY-3661_glycine betaine degradation I
47.5214	1.62115	2.25606	0.718573	0.472404	0.53806	PWY-1361_benzoyl-CoA degradation I (aerobic)
11236	1.60375	0.609658	2.63058	0.00852389	0.0180128	PWY-5918_superpathay of heme biosynthesis from glutamate
385.519	-1.59299	0.697055	-2.28531	0.0222944	0.0402797	PWY1G-0_mycothiol biosynthesis
9107.15	1.58499	0.536333	2.95523	0.00312437	0.00856566	PWY-5837_1,4-dihydroxy-2-naphthoate biosynthesis I
58.9068	-1.55612	1.11589	-1.3945	0.163166	0.220176	TYRFUMCAT-PWY_L-tyrosine degradation I
10182.6	1.54287	0.510094	3.02468	0.00248893	0.00720932	PWY-5845_superpathway of menaquinol-9 biosynthesis
10182.6	1.54287	0.510094	3.02468	0.00248893	0.00720932	PWY-5850_superpathway of menaquinol-6 biosynthesis I
10182.6	1.54287	0.510094	3.02468	0.00248893	0.00720932	PWY-5896_superpathway of menaquinol-10 biosynthesis
8533.42	1.54183	0.548533	2.81082	0.00494149	0.0118596	PWY0-1241_ADP-L-glycero-&beta;-D-manno-heptose biosynthesis
65129	-1.52392	0.429458	-3.54848	0.000387459	0.00433955	PWY-6269_adenosylcobalamin salvage from cobinamide II
18071.4	1.51474	0.868595	1.74389	0.0811778	0.122313	FASYN-ELONG-PWY_fatty acid elongation -- saturated
36476	-1.50299	0.56979	-2.6378	0.00834469	0.0177457	P124-PWY_Bifidobacterium shunt
64057.4	-1.49231	0.426048	-3.50267	0.000460613	0.00443755	PWY-5509_adenosylcobalamin biosynthesis from cobyrinate a,c-diamide I
65675.7	-1.49185	0.430937	-3.46188	0.000536412	0.00448059	COBALSYN-PWY_adenosylcobalamin salvage from cobinamide I
10437.5	1.47909	0.500686	2.95412	0.00313564	0.00856566	PWY-5838_superpathway of menaquinol-8 biosynthesis I
9731.45	1.45328	0.52244	2.78173	0.00540706	0.0126409	PWY-5863_superpathway of phylloquinol biosynthesis
19500.2	-1.43426	0.647724	-2.2143	0.0268079	0.0476584	PWY-6396_superpathway of 2,3-butanediol biosynthesis
11317.9	1.38606	0.669872	2.06915	0.0385324	0.0640935	CENTFERM-PWY_pyruvate fermentation to butanoate
1630.75	1.36646	0.565226	2.41754	0.0156258	0.0297675	GALACT-GLUCUROCAT-PWY_superpathway of hexuronide and hexuronate degradation
64719.3	-1.35505	0.518482	-2.61349	0.00896234	0.0187487	PWY-6471_peptidoglycan biosynthesis IV (Enterococcus faecium)
3192.62	-1.34992	0.889807	-1.51709	0.129244	0.182181	PWY-7371_1,4-dihydroxy-6-naphthoate biosynthesis II
54801.2	-1.33885	0.413513	-3.23775	0.00120475	0.00562219	PWY-7392_taxadiene biosynthesis (engineered)
12799	1.33483	0.636051	2.09862	0.0358505	0.0614579	PWY-6590_superpathway of Clostridium acetobutylicum acidogenic fermentation
71605.6	-1.31457	0.532821	-2.46719	0.0136176	0.0264481	SER-GLYSYN-PWY_superpathway of L-serine and glycine biosynthesis I
805.714	1.30252	1.26131	1.03268	0.301755	0.372757	PWY-7013_L-1,2-propanediol degradation
511.093	-1.2995	0.696943	-1.86458	0.0622405	0.0977234	PWY-7007_methyl ketone biosynthesis
197.676	-1.29774	0.738075	-1.75828	0.0786999	0.119113	POLYAMINSYN3-PWY_superpathway of polyamine biosynthesis II
13518	1.29381	0.475978	2.71821	0.00656359	0.0146051	HEMESYN2-PWY_heme biosynthesis II (anaerobic)
168.871	-1.28561	1.24808	-1.03007	0.302978	0.372895	CRNFORCAT-PWY_creatinine degradation I
25663.2	-1.25796	0.539382	-2.33222	0.0196889	0.0365496	P122-PWY_heterolactic fermentation
109921	-1.25641	0.437646	-2.87085	0.00409375	0.0105	PWY0-1586_peptidoglycan maturation (meso-diaminopimelate containing)
144.209	-1.24152	1.4352	-0.865054	0.387009	0.459488	PWY-7431_aromatic biogenic amine degradation (bacteria)
18611.8	1.23443	0.453529	2.72184	0.00649196	0.0145763	P23-PWY_reductive TCA cycle I
111412	-1.23196	0.345816	-3.56248	0.000367365	0.00433955	PWY-6122_5-aminoimidazole ribonucleotide biosynthesis II
111412	-1.23196	0.345816	-3.56248	0.000367365	0.00433955	PWY-6277_superpathway of 5-aminoimidazole ribonucleotide biosynthesis
104246	-1.20876	0.336376	-3.59347	0.000326307	0.00433955	UDPNAGSYN-PWY_UDP-N-acetyl-D-glucosamine biosynthesis I
87510	-1.19268	0.35874	-3.32462	0.000885382	0.00505747	PWY-5121_superpathway of geranylgeranyl diphosphate biosynthesis II (via MEP)
103172	-1.19208	0.337526	-3.53182	0.000412703	0.00443755	COA-PWY_coenzyme A biosynthesis I
127091	-1.18941	0.322092	-3.69277	0.000221827	0.00433955	PWY-5667_CDP-diacylglycerol biosynthesis I
127091	-1.18941	0.322092	-3.69277	0.000221827	0.00433955	PWY0-1319_CDP-diacylglycerol biosynthesis II
103157	-1.18882	0.342637	-3.46962	0.000521203	0.00448059	PWY-6123_inosine-5-phosphate biosynthesis I
11751.1	1.17225	0.442826	2.6472	0.00811603	0.0173693	PWY-5897_superpathway of menaquinol-11 biosynthesis
11751.1	1.17225	0.442826	2.6472	0.00811603	0.0173693	PWY-5898_superpathway of menaquinol-12 biosynthesis
11751.1	1.17225	0.442826	2.6472	0.00811603	0.0173693	PWY-5899_superpathway of menaquinol-13 biosynthesis
110015	-1.16348	0.337839	-3.44389	0.000573409	0.00448059	PWY-6121_5-aminoimidazole ribonucleotide biosynthesis I
114804	-1.16302	0.322207	-3.60956	0.000306715	0.00433955	PWY-7221_guanosine ribonucleotides de novo biosynthesis
117899	-1.159	0.329468	-3.51779	0.000435163	0.00443755	PWY-7219_adenosine ribonucleotides de novo biosynthesis
112572	-1.15136	0.329935	-3.48965	0.000483662	0.00443755	TRNA-CHARGING-PWY_tRNA charging
20751.8	-1.13798	0.468172	-2.43068	0.0150705	0.0291017	DTDPRHAMSYN-PWY_dTDP-L-rhamnose biosynthesis I
154.838	-1.1375	1.80747	-0.629332	0.529132	0.587187	PWY-7616_methanol oxidation to carbon dioxide
124546	-1.1372	0.313064	-3.63248	0.000280715	0.00433955	PHOSLIPSYN-PWY_superpathway of phospholipid biosynthesis I (bacteria)
103843	-1.12819	0.335484	-3.36286	0.000771389	0.00499164	PWY-5100_pyruvate fermentation to acetate and lactate II
112161	-1.125	0.32802	-3.42968	0.000604293	0.0046146	PWY-5686_UMP biosynthesis
85153.6	-1.1246	0.348643	-3.22566	0.00125683	0.00566833	PWY-6897_thiamin salvage II
88567.8	-1.12421	0.352141	-3.19249	0.00141051	0.00592413	PWY-7208_superpathway of pyrimidine nucleobases salvage
119577	-1.11409	0.310665	-3.58614	0.000335611	0.00433955	PWY4FS-7_phosphatidylglycerol biosynthesis I (plastidic)
119577	-1.11409	0.310665	-3.58614	0.000335611	0.00433955	PWY4FS-8_phosphatidylglycerol biosynthesis II (non-plastidic)
12251.2	1.11228	0.432459	2.57199	0.0101117	0.020591	PWY-5840_superpathway of menaquinol-7 biosynthesis
107829	-1.10934	0.363495	-3.05187	0.0022742	0.00707529	PWY-6386_UDP-N-acetylmuramoyl-pentapeptide biosynthesis II (lysine-containing)
121558	-1.10842	0.324235	-3.41856	0.000629539	0.00470056	PWY-6126_superpathway of adenosine nucleotides de novo biosynthesis II
106609	-1.10765	0.364751	-3.03674	0.00239155	0.00717676	PWY-6385_peptidoglycan biosynthesis III (mycobacteria)
106611	-1.10764	0.364757	-3.03665	0.00239225	0.00717676	PEPTIDOGLYCANSYN-PWY_peptidoglycan biosynthesis I (meso-diaminopimelate containing)
109023	-1.10709	0.364068	-3.04089	0.00235883	0.00717676	PWY-6387_UDP-N-acetylmuramoyl-pentapeptide biosynthesis I (meso-diaminopimelate containing)
127140	-1.10502	0.320405	-3.44883	0.000563016	0.00448059	PWY-7229_superpathway of adenosine nucleotides de novo biosynthesis I
21021.1	1.10192	0.427328	2.57864	0.00991909	0.0204467	PRPP-PWY_superpathway of histidine, purine, and pyrimidine biosynthesis
72606.5	-1.09948	0.338901	-3.24425	0.0011776	0.00557286	PWY-7199_pyrimidine deoxyribonucleosides salvage
76707.2	-1.09677	0.458016	-2.39461	0.0166382	0.0314069	ARGORNPROST-PWY_arginine, ornithine and proline interconversion
33905.7	-1.0759	0.41841	-2.57141	0.0101287	0.020591	OANTIGEN-PWY_O-antigen building blocks biosynthesis (E. coli)
575.075	-1.07461	1.79985	-0.597059	0.550468	0.604436	PWY-181_photorespiration
27862.6	-1.07372	0.797356	-1.34661	0.178107	0.238422	PWY-7003_glycerol degradation to butanol
95112.4	-1.06364	0.305664	-3.47976	0.000501866	0.00443755	PWY-6163_chorismate biosynthesis from 3-dehydroquinate
114554	-1.06273	0.31258	-3.39988	0.000674145	0.00483073	CALVIN-PWY_Calvin-Benson-Bassham cycle
9916.85	-1.05943	0.867792	-1.22083	0.22215	0.292716	P162-PWY_L-glutamate degradation V (via hydroxyglutarate)
413.821	-1.05628	0.618027	-1.70912	0.0874282	0.131142	PWY-7323_superpathway of GDP-mannose-derived O-antigen building blocks biosynthesis
12434.8	-1.05176	0.584717	-1.79876	0.072057	0.110553	PWY-6901_superpathway of glucose and xylose degradation
88469.7	-1.0493	0.31899	-3.28945	0.00100383	0.00517273	NONMEVIPP-PWY_methylerythritol phosphate pathway I
88469.7	-1.0493	0.31899	-3.28945	0.00100383	0.00517273	PWY-7560_methylerythritol phosphate pathway II
98909.8	-1.04655	0.300341	-3.48454	0.000492981	0.00443755	ARO-PWY_chorismate biosynthesis I
142687	-1.0345	0.331031	-3.12508	0.00177759	0.00628704	PWY-7220_adenosine deoxyribonucleotides de novo biosynthesis II
142687	-1.0345	0.331031	-3.12508	0.00177759	0.00628704	PWY-7222_guanosine deoxyribonucleotides de novo biosynthesis II
42232.4	-1.03399	0.705694	-1.46521	0.142865	0.197136	METH-ACETATE-PWY_methanogenesis from acetate
94833.8	-1.02282	0.358865	-2.85016	0.00436972	0.0109515	THRESYN-PWY_superpathway of L-threonine biosynthesis
59202.4	-1.01934	0.336831	-3.02627	0.00247589	0.00720932	1CMET2-PWY_N10-formyl-tetrahydrofolate biosynthesis
85504.9	-1.01582	0.289843	-3.50472	0.000457087	0.00443755	PWY-5695_urate biosynthesis/inosine 5-phosphate degradation
146628	-1.01564	0.349033	-2.90986	0.00361595	0.0095666	PWY-6609_adenine and adenosine salvage III
86409.1	-1.00921	0.299434	-3.37037	0.000750664	0.00499164	RIBOSYN2-PWY_flavin biosynthesis I (bacteria and plants)
21666.1	-1.00884	0.417522	-2.41626	0.0156811	0.0297675	HSERMETANA-PWY_L-methionine biosynthesis III
55354	-1.00517	0.356468	-2.81979	0.00480553	0.0117004	ARGSYNBSUB-PWY_L-arginine biosynthesis II (acetyl cycle)
54170.5	-1.00247	0.36285	-2.76277	0.00573131	0.0131899	HISDEG-PWY_L-histidine degradation I
54664.5	-0.987207	0.352525	-2.80039	0.00510408	0.0121629	ARGSYN-PWY_L-arginine biosynthesis I (via L-ornithine)
54347.7	-0.986464	0.353073	-2.79394	0.00520706	0.0123209	PWY-7400_L-arginine biosynthesis IV (archaebacteria)
142883	-0.979504	0.299455	-3.27096	0.00107183	0.00529611	NONOXIPENT-PWY_pentose phosphate pathway (non-oxidative branch)
97472	-0.974483	0.291933	-3.33803	0.000843746	0.00505747	COMPLETE-ARO-PWY_superpathway of aromatic amino acid biosynthesis
19727.4	0.973153	0.42584	2.28526	0.0222977	0.0402797	ARG+POLYAMINE-SYN_superpathway of arginine and polyamine biosynthesis
64719.1	-0.97252	0.312704	-3.11004	0.00187064	0.00640797	PWY-5188_tetrapyrrole biosynthesis I (from glutamate)
5622.18	-0.972435	0.861439	-1.12885	0.258961	0.324668	TEICHOICACID-PWY_teichoic acid (poly-glycerol) biosynthesis
74.0055	0.957587	1.29147	0.741468	0.45841	0.525685	PWY-5415_catechol degradation I (meta-cleavage pathway)
95031.4	-0.944432	0.287384	-3.28631	0.0010151	0.00517273	ANAGLYCOLYSIS-PWY_glycolysis III (from glucose)
15767.8	0.943433	0.52697	1.7903	0.0734063	0.111604	P461-PWY_hexitol fermentation to lactate, formate, ethanol and acetate
63989.8	-0.941161	0.317641	-2.96297	0.0030469	0.00846081	PANTOSYN-PWY_pantothenate and coenzyme A biosynthesis I
575.038	-0.939636	0.816736	-1.15048	0.249948	0.316915	SALVADEHYPOX-PWY_adenosine nucleotides degradation II
40673.7	-0.93609	0.392444	-2.38528	0.017066	0.0320346	GLUTORN-PWY_L-ornithine biosynthesis
20074	0.931085	0.571195	1.63007	0.103087	0.150597	PWY-6891_thiazole biosynthesis II (Bacillus)
107487	-0.926303	0.337897	-2.74138	0.00611822	0.0138929	PWY0-1296_purine ribonucleosides degradation
522.81	-0.925873	0.579562	-1.59754	0.110146	0.158837	COLANSYN-PWY_colanic acid building blocks biosynthesis
1211.22	-0.922936	0.8156	-1.1316	0.257801	0.324424	PWY-6353_purine nucleotides degradation II (aerobic)
58425.5	-0.921945	0.323287	-2.85179	0.00434742	0.0109515	POLYISOPRENSYN-PWY_polyisoprenoid biosynthesis (E. coli)
87237	-0.917215	0.33459	-2.74131	0.00611951	0.0138929	PWY0-1298_superpathway of pyrimidine deoxyribonucleosides degradation
13822.7	0.907253	0.73339	1.23707	0.216062	0.285814	PWY-6895_superpathway of thiamin diphosphate biosynthesis II
27858.6	-0.900921	0.754351	-1.1943	0.232361	0.301441	FUCCAT-PWY_fucose degradation
25164.4	0.890676	0.466626	1.90876	0.0562931	0.0892192	GLYCOLYSIS-E-D_superpathway of glycolysis and Entner-Doudoroff
92642.4	-0.887246	0.348281	-2.5475	0.0108498	0.0218295	ASPASN-PWY_superpathway of L-aspartate and L-asparagine biosynthesis
65436.9	-0.887077	0.326004	-2.72106	0.0065073	0.0145763	PANTO-PWY_phosphopantothenate biosynthesis I
2182.98	0.882873	0.746503	1.18268	0.236936	0.306195	PWY-6263_superpathway of menaquinol-8 biosynthesis II
30006.9	-0.878012	0.807964	-1.0867	0.277171	0.346206	PWY-6749_CMP-legionaminate biosynthesis I
90434.1	-0.877551	0.2998	-2.92712	0.00342115	0.00927022	PWY-5484_glycolysis II (from fructose 6-phosphate)
126.361	-0.876108	2.60388	-0.336462	0.736522	0.773348	PWY0-41_allantoin degradation IV (anaerobic)
95874.5	-0.862822	0.274091	-3.14794	0.00164426	0.00622526	GLYCOLYSIS_glycolysis I (from glucose 6-phosphate)
41921.9	-0.861061	0.363267	-2.37033	0.0177724	0.0331752	HISTSYN-PWY_L-histidine biosynthesis
84242.1	-0.856586	0.277536	-3.08639	0.00202603	0.00665425	ANAEROFRUCAT-PWY_homolactic fermentation
22972.2	0.854977	0.622553	1.37334	0.169646	0.228004	PWY-7315_dTDP-N-acetylthomosamine biosynthesis
5734.41	-0.846989	0.728436	-1.16275	0.244931	0.312916	PWY-3781_aerobic respiration I (cytochrome c)
53872.5	-0.844915	0.36327	-2.32586	0.020026	0.036971	PWY-2941_L-lysine biosynthesis II
39317.6	-0.844257	0.423401	-1.99399	0.0461535	0.0749157	TRPSYN-PWY_L-tryptophan biosynthesis
50658	-0.830468	0.38942	-2.13258	0.0329596	0.0578223	PYRIDNUCSYN-PWY_NAD biosynthesis I (from aspartate)
3422.58	0.820958	1.33171	0.616468	0.537586	0.592225	PWY-6470_peptidoglycan biosynthesis V (&beta;-lactam resistance)
64802.9	-0.808021	0.325307	-2.48388	0.0129961	0.0255362	PWY-5189_tetrapyrrole biosynthesis II (from glycine)
53.7625	0.807583	2.33567	0.345762	0.729522	0.768399	P184-PWY_protocatechuate degradation I (meta-cleavage pathway)
3726.24	-0.806015	0.572816	-1.40711	0.159395	0.216829	RHAMCAT-PWY_L-rhamnose degradation I
22222.6	0.795881	0.399062	1.99438	0.0461104	0.0749157	PWY-6700_queuosine biosynthesis
33828.9	-0.786203	0.417982	-1.88095	0.0599785	0.0946139	PWY-7377_cob(II)yrinate a,c-diamide biosynthesis I (early cobalt insertion)
68856.9	-0.776945	0.279592	-2.77885	0.00545516	0.0126409	PWY-3001_superpathway of L-isoleucine biosynthesis I
766.858	-0.766719	1.6953	-0.452261	0.651081	0.694486	PWY-5507_adenosylcobalamin biosynthesis I (early cobalt insertion)
67950.1	-0.76045	0.291062	-2.61267	0.00898375	0.0187487	PWY-5104_L-isoleucine biosynthesis IV
748.284	0.754377	1.2012	0.628018	0.529992	0.587187	RUMP-PWY_formaldehyde oxidation I
1025.96	0.753124	1.20293	0.626076	0.531265	0.587187	PWY-1861_formaldehyde assimilation II (RuMP Cycle)
22422.5	0.719163	0.469789	1.53082	0.125814	0.179887	POLYAMSYN-PWY_superpathway of polyamine biosynthesis I
107.179	-0.696891	1.48223	-0.470164	0.638238	0.682955	PWY-5705_allantoin degradation to glyoxylate III
19.6684	-0.695021	2.24893	-0.309045	0.757287	0.792675	PWY-6107_chlorosalicylate degradation
15477.4	0.693413	0.386375	1.79467	0.0727069	0.111043	PWY-6703_preQ0 biosynthesis
883.595	-0.691895	0.716291	-0.965941	0.334074	0.40523	VALDEG-PWY_L-valine degradation I
108771	-0.687886	0.283896	-2.42302	0.0153922	0.0295531	PWY-5973_cis-vaccenate biosynthesis
25525.2	-0.684896	0.587607	-1.16557	0.243789	0.312645	P108-PWY_pyruvate fermentation to propanoate I
114134	-0.667867	0.289105	-2.31012	0.0208814	0.0383396	PWY-7663_gondoate biosynthesis (anaerobic)
61343.6	-0.661353	0.292951	-2.25755	0.0239737	0.0428465	ILEUSYN-PWY_L-isoleucine biosynthesis I (from threonine)
61343.6	-0.661353	0.292951	-2.25755	0.0239737	0.0428465	VALSYN-PWY_L-valine biosynthesis
38752.2	-0.653213	0.646983	-1.00963	0.312673	0.38203	GLCMANNANAUT-PWY_superpathway of N-acetylglucosamine, N-acetylmannosamine and N-acetylneuraminate degradation
12416.9	-0.652913	0.747609	-0.873336	0.38248	0.455721	PWY-5676_acetyl-CoA fermentation to butanoate II
197.373	-0.651879	0.607684	-1.07273	0.283394	0.352668	LEU-DEG2-PWY_L-leucine degradation I
20735.7	0.642449	0.347153	1.85062	0.064224	0.0994436	TCA_TCA cycle I (prokaryotic)
623.549	0.627226	2.27415	0.275807	0.782696	0.806705	PWY-5088_L-glutamate degradation VIII (to propanoate)
25443.1	0.616804	0.305001	2.0223	0.043145	0.0707158	HEXITOLDEGSUPER-PWY_superpathway of hexitol degradation (bacteria)
71521.5	-0.614353	0.33463	-1.83592	0.0663697	0.102295	PWY-5097_L-lysine biosynthesis VI
24449.9	-0.612333	0.655794	-0.933728	0.350444	0.42204	PWY-4984_urea cycle
43966.9	-0.608368	0.411418	-1.47871	0.139218	0.194096	PWY-7234_inosine-5-phosphate biosynthesis III
82189	-0.606601	0.364436	-1.66449	0.0960143	0.141495	PWY0-1297_superpathway of purine deoxyribonucleosides degradation
57296	-0.596326	0.237672	-2.50903	0.0121063	0.0239277	DENOVOPURINE2-PWY_superpathway of purine nucleotides de novo biosynthesis II
50967.3	-0.592235	0.421864	-1.40385	0.160363	0.217266	PWY-5913_TCA cycle VI (obligate autotrophs)
48405.4	-0.579602	0.400572	-1.44693	0.147915	0.202031	MET-SAM-PWY_superpathway of S-adenosyl-L-methionine biosynthesis
22475	0.57389	0.363176	1.5802	0.114062	0.163781	PWY-6969_TCA cycle V (2-oxoglutarate:ferredoxin oxidoreductase)
50557.9	-0.556218	0.379896	-1.46413	0.143158	0.197136	PWY-5347_superpathway of L-methionine biosynthesis (transsulfuration)
48360.1	-0.528016	0.272079	-1.94067	0.052298	0.0844814	PWY0-166_superpathway of pyrimidine deoxyribonucleotides de novo biosynthesis (E. coli)
52563.2	-0.525727	0.357078	-1.4723	0.140939	0.195684	PWY-5101_L-isoleucine biosynthesis II
27500.2	0.516038	0.559666	0.922047	0.356504	0.427805	THISYN-PWY_superpathway of thiamin diphosphate biosynthesis I
809.028	-0.515599	0.669503	-0.770123	0.441227	0.509458	PWY-7094_fatty acid salvage
78210.6	-0.510528	0.240721	-2.12083	0.0339363	0.0590809	PWY-2942_L-lysine biosynthesis III
53393.5	-0.501846	0.239542	-2.09502	0.0361694	0.0616899	PWY-841_superpathway of purine nucleotides de novo biosynthesis I
17828.9	0.483823	0.283475	1.70676	0.0878674	0.131215	PWY-7254_TCA cycle VII (acetate-producers)
48088.3	-0.466274	0.282836	-1.64857	0.0992366	0.145605	PWY0-162_superpathway of pyrimidine ribonucleotides de novo biosynthesis
65055.8	-0.457217	0.268665	-1.70181	0.0887908	0.132008	PWY-7111_pyruvate fermentation to isobutanol (engineered)
50207.9	-0.455673	0.366877	-1.24203	0.214225	0.284504	GLYCOGENSYNTH-PWY_glycogen biosynthesis I (from ADP-D-Glucose)
29753.5	0.452167	0.684976	0.660121	0.509176	0.572184	PWY-7328_superpathway of UDP-glucose-derived O-antigen building blocks biosynthesis
42648.2	-0.441554	0.378557	-1.16641	0.243447	0.312645	BRANCHED-CHAIN-AA-SYN-PWY_superpathway of branched amino acid biosynthesis
52751.2	-0.440337	0.428728	-1.02708	0.304383	0.373258	P42-PWY_incomplete reductive TCA cycle
34823	-0.437803	0.739537	-0.591996	0.553853	0.605295	PWY-5005_biotin biosynthesis II
10.3239	-0.417908	2.33015	-0.179348	0.857665	0.870826	PWY-7090_UDP-2,3-diacetamido-2,3-dideoxy-&alpha;-D-mannuronate biosynthesis
31630.3	0.408265	0.337116	1.21105	0.225875	0.295307	PWY-6892_thiazole biosynthesis I (E. coli)
33365.5	0.405264	0.545494	0.742932	0.457523	0.525685	PWY0-1061_superpathway of L-alanine biosynthesis
61301.5	-0.385262	0.226741	-1.69913	0.089295	0.132172	GLUCONEO-PWY_gluconeogenesis I
35661.5	-0.384038	0.395435	-0.971179	0.331459	0.403515	PWY-5103_L-isoleucine biosynthesis III
56972.2	-0.380841	0.313735	-1.21389	0.224788	0.295035	PWY-6630_superpathway of L-tyrosine biosynthesis
70444.2	-0.380725	0.365063	-1.0429	0.296993	0.368228	P161-PWY_acetylene degradation
49837.1	-0.377123	0.25992	-1.45092	0.146803	0.201329	PWY-7187_pyrimidine deoxyribonucleotides de novo biosynthesis II
52741.1	-0.363142	0.396159	-0.916656	0.359323	0.429653	PWY-6317_galactose degradation I (Leloir pathway)
58452.8	-0.361629	0.236839	-1.5269	0.126787	0.18051	DAPLYSINESYN-PWY_L-lysine biosynthesis I
32107.2	-0.359476	0.43857	-0.819656	0.412412	0.484513	HOMOSER-METSYN-PWY_L-methionine biosynthesis I
28554	-0.35049	0.498028	-0.703757	0.481584	0.546663	PWY-5659_GDP-mannose biosynthesis
45607.1	-0.337147	0.292333	-1.1533	0.248788	0.316639	PWY-6125_superpathway of guanosine nucleotides de novo biosynthesis II
36095.4	-0.331599	0.205013	-1.61745	0.105781	0.153863	PWY-7200_superpathway of pyrimidine deoxyribonucleoside salvage
19044.6	-0.325842	0.663147	-0.491356	0.623174	0.668967	PWY490-3_nitrate reduction VI (assimilatory)
49258.7	-0.320471	0.433814	-0.73873	0.460071	0.525795	PWY-7539_6-hydroxymethyl-dihydropterin diphosphate biosynthesis III (Chlamydia)
43011.6	-0.312	0.327364	-0.953068	0.340556	0.411607	PWY-7228_superpathway of guanosine nucleotides de novo biosynthesis I
831.931	-0.294747	0.972377	-0.30312	0.761798	0.794647	LACTOSECAT-PWY_lactose and galactose degradation I
35888.6	-0.287964	0.369785	-0.778733	0.436137	0.507066	PWY-7184_pyrimidine deoxyribonucleotides de novo biosynthesis I
50423.4	-0.283406	0.344785	-0.82198	0.411088	0.484513	FERMENTATION-PWY_mixed acid fermentation
31390.1	-0.283111	0.351072	-0.806419	0.420001	0.491709	PWY-7197_pyrimidine deoxyribonucleotide phosphorylation
37937.4	-0.279174	0.244659	-1.14108	0.253838	0.320638	PWY-7196_superpathway of pyrimidine ribonucleosides salvage
3348.76	0.272177	0.663176	0.410414	0.681503	0.720078	PWY-6507_4-deoxy-L-threo-hex-4-enopyranuronate degradation
42720.6	-0.269668	0.213588	-1.26256	0.206747	0.275662	P4-PWY_superpathway of L-lysine, L-threonine and L-methionine biosynthesis I
42055.2	-0.251645	0.2086	-1.20635	0.227682	0.296516	PWY0-781_aspartate superpathway
57695.4	-0.235622	0.304274	-0.774374	0.43871	0.508298	PWY-6628_superpathway of L-phenylalanine biosynthesis
50237.7	-0.224438	0.426031	-0.526812	0.598324	0.648506	PWY-621_sucrose degradation III (sucrose invertase)
48268.7	-0.222149	0.434372	-0.511426	0.609053	0.658012	PWY-6147_6-hydroxymethyl-dihydropterin diphosphate biosynthesis I
41191.4	-0.220881	0.736878	-0.299753	0.764366	0.794647	P164-PWY_purine nucleobases degradation I (anaerobic)
12929.3	-0.215519	0.725016	-0.297261	0.766267	0.794647	GOLPDLCAT-PWY_superpathway of glycerol degradation to 1,3-propanediol
43452.8	0.212786	0.422624	0.503488	0.614621	0.6619	PWY-6612_superpathway of tetrahydrofolate biosynthesis
41347.8	-0.202107	0.289013	-0.6993	0.484364	0.547968	PENTOSE-P-PWY_pentose phosphate pathway
27842.1	-0.190916	0.24153	-0.790446	0.429267	0.500812	PWY-6545_pyrimidine deoxyribonucleotides de novo biosynthesis III
32780	0.178594	0.210183	0.849706	0.395488	0.467902	PWY-6737_starch degradation V
5.78414	0.158647	1.33649	0.118704	0.90551	0.913667	AEROBACTINSYN-PWY_aerobactin biosynthesis
35935.2	0.150468	0.220119	0.683578	0.494242	0.557266	GLYCOCAT-PWY_glycogen degradation I (bacterial)
26431.2	0.145266	0.62189	0.233588	0.815305	0.837744	PWY-7211_superpathway of pyrimidine deoxyribonucleotides de novo biosynthesis
44101.1	-0.132171	0.307017	-0.4305	0.666832	0.709037	PWY-6151_S-adenosyl-L-methionine cycle I
16974.3	-0.130966	0.460027	-0.284693	0.775879	0.80214	PWY-5022_4-aminobutanoate degradation V
6176.81	0.121151	1.24738	0.097124	0.922628	0.925382	PWY-5265_peptidoglycan biosynthesis II (staphylococci)
22361.7	0.113113	0.6316	0.17909	0.857867	0.870826	PWY-5384_sucrose degradation IV (sucrose phosphorylase)
38308.9	-0.106082	0.716262	-0.148105	0.88226	0.89289	PWY-6608_guanosine nucleotides degradation III
32383.8	0.100431	0.482232	0.208262	0.835025	0.852791	P441-PWY_superpathway of N-acetylneuraminate degradation
49548.8	0.0872834	0.384745	0.22686	0.820532	0.840545	FOLSYN-PWY_superpathway of tetrahydrofolate biosynthesis and salvage
29482.4	-0.0815833	0.190883	-0.427399	0.669088	0.709192	PYRIDNUCSAL-PWY_NAD salvage pathway I
4154.53	-0.0532429	0.480315	-0.11085	0.911735	0.917195	FUC-RHAMCAT-PWY_superpathway of fucose and rhamnose degradation
109.097	-0.0413842	0.944402	-0.0438205	0.965048	0.965048	P221-PWY_octane oxidation
