## Supplementary Table 5 for "Falcon gut microbiome is shaped by diet and enriched in *Salmonella*"

### Sheet: Table S5
Supplementary Table 5. Subset of MetaCyc pathways that are differentially abundant between Salmonella high, low and no samples. Shows pathways that could be associated with an immune response from the host falcon to Salmonella presence.
Pathway	Expression in Sal. samples	Function	Pathogenic Source	Pathogenic Function
polymyxin resistance	Up regulated	antibiotic resistance	Salmonella + Pathogens	antibiotic resistance
nicotinate degradation I	Up regulated	aromatic degradation	NA	Known antibacterial
L-arginine degradation II	Up regulated	carbon source	Salmonella + Pathogens	carbon source for Salmonella
ketogluconate metabolism	Up regulated	carbon source	NA	NA
pyridoxal 5'-phosphate biosynthesis I	Up regulated	carbon source	NA	NA
4-hydroxyphenylacetate degradation	Up regulated	carbon source	Pathogens	carbon source for Pathogens
3-phenylpropanoate degradation	Up regulated	aromatic degradation	NA	Known antibacterial
syringate.degradation	Up regulated	aromatic degradation	Pathogens	NA
superpathway of UDP-N-acetylglucosamine-derived O-antigen building blocks biosynthesis	Up regulated	Biosynthesis	Pathogens	NA
L-threonine metabolism	Up regulated	carbon source	Salmonella + Pathogens	carbon source for Salmonella
4-methylcatechol degradation	Up regulated	aromatic degradation	NA	Known antibacterial, salmonella in specific
cinnamate and 3-hydroxycinnamate degradation to 2-oxopent-4-enoate	Up regulated	aromatic degradation	NA	NA
3-phenylpropanoate and 3-(3-hydroxyphenyl)propanoate degradation to 2-oxopent-4-enoate	Up regulated	aromatic degradation	NA	Known antibacterial
gallate degradation I	Up regulated	aromatic degradation	NA	Gallate and derivatives modulate immune responses to microbial infections, salmonella in specific
D-galactarate degradation I	Up regulated	sugar-acid degradation	NA	NA
superpathway of sulfur oxidation	Down regulated	sulfur oxidation	NA	NA
pyrimidine deoxyribonucleotides biosynthesis from CTP	Down regulated	DNA production	NA	NA
pyrimidine deoxyribonucleotides de novo biosynthesis IV	Down regulated	DNA production	NA	NA
